# Machine learning predicts early-onset acute organ failure in critically ill patients with sickle cell disease

**DOI:** 10.1101/614941

**Authors:** Akram Mohammed, Pradeep S. B. Podila, Robert L. Davis, Kenneth I. Ataga, Jane S. Hankins, Rishikesan Kamaleswaran

## Abstract

**Background:** Sickle cell disease (SCD) is a genetic disorder of the red blood cells, resulting in multiple acute and chronic complications including pain episodes, stroke, and kidney disease. Patients with SCD develop chronic organ dysfunction, which may progress to organ failure during disease exacerbations. Early detection of acute physiological deterioration leading to organ failure is not always attainable. Machine learning techniques that allow for prediction of organ failure may enable earlier identification and treatment, and potentially reduce mortality. We tested the hypothesis that machine learning physiomarkers could predict the development of organ dysfunction in an adult sample of patients with SCD admitted to intensive care units.

**Methods and Findings:** We studied 63 sequential SCD patients with 163 patient encounters, mean age 33.0±11.0 years, admitted to intensive care units, some of whom (6.7%) had pre-existing cardiovascular or kidney disease. A subset of these patient encounters (37; 23%) met sequential organ failure assessment (SOFA) criteria. The site of organ failure included: central nervous system (32), cardiovascular (11), renal (10), liver (7), respiratory (5) and coagulation (2) systems. Most (81.5%) of the patient encounters who experienced organ failure had single organ failure. The other 126 SCD patient encounters served as controls. A set of signal processing features (such as fast fourier transform, energy, continuous wavelet transform, etc.) derived from heart rate, blood pressure, and respiratory rate were identified to distinguish patients with SCD who developed acute physiological deterioration leading to organ failure, from SCD patients who did not meet the criteria. A random forest model accurately predicted organ failure up to six hours prior to onset, with a five-fold cross-validation accuracy of 94.57% (average sensitivity and specificity of 90.24% and 98.9% respectively).

**Conclusions:** This study demonstrates the viability of using machine learning to predict acute physiological deterioration heralded organ failure among hospitalized adults with SCD. The discovery of salient physiomarkers through machine learning techniques has the potential to further accelerate the development and implementation of innovative care delivery protocols and strategies for medically vulnerable patients.
