## Supplementary File 1 for "Machine learning predicts early-onset acute organ failure in critically ill patients with sickle cell disease"

### Sheet: Sheet1
Feature	Feature Description
abs_energy(x)	Returns the absolute energy of the time series which is the sum over the squared values
absolute_sum_of_changes(x)	Returns the sum over the absolute value of consecutive changes in the series x
agg_autocorrelation(x, param)	Calculates the value of an aggregation function f_agg (e.g.
agg_linear_trend(x, param)	Calculates a linear least-squares regression for values of the time series that were aggregated over chunks versus the sequence from 0 up to the number of chunks minus one.
approximate_entropy(x, m, r)	Implements a vectorized Approximate entropy algorithm.
ar_coefficient(x, param)	This feature calculator fits the unconditional maximum likelihood of an autoregressive AR(k) process.
augmented_dickey_fuller(x, param)	The Augmented Dickey-Fuller test is a hypothesis test which checks whether a unit root is present in a time series sample.
autocorrelation(x, lag)	Calculates the autocorrelation of the specified lag, according to the formula [1]
binned_entropy(x, max_bins)	First bins the values of x into max_bins equidistant bins.
c3(x, lag)	This function calculates the value of
change_quantiles(x, ql, qh, isabs, f_agg)	First fixes a corridor given by the quantiles ql and qh of the distribution of x.
count_above_mean(x)	Returns the number of values in x that are higher than the mean of x
count_below_mean(x)	Returns the number of values in x that are lower than the mean of x
cwt_coefficients(x, param)	Calculates a Continuous wavelet transform for the Ricker wavelet, also known as the “Mexican hat wavelet” which is
energy_ratio_by_chunks(x, param)	Calculates the sum of squares of chunk i out of N chunks expressed as a ratio with the sum of squares over the whole
fft_coefficient(x, param)	Calculates the fourier coefficients of the one-dimensional discrete Fourier Transform for real input by fast
first_location_of_maximum(x)	Returns the first location of the maximum value of x.
first_location_of_minimum(x)	Returns the first location of the minimal value of x.
friedrich_coefficients(x, param)	Coefficients of polynomial h(x), which has been fitted to
has_duplicate(x)	Checks if any value in x occurs more than once
has_duplicate_max(x)	Checks if the maximum value of x is observed more than once
has_duplicate_min(x)	Checks if the minimal value of x is observed more than once
index_mass_quantile(x, param)	Those apply features calculate the relative index i where q% of the mass of the time series x lie left of i.
kurtosis(x)	Returns the kurtosis of x (calculated with the adjusted Fisher-Pearson standardized moment coefficient G2).
large_standard_deviation(x, r)	Boolean variable denoting if the standard dev of x is higher than ‘r’ times the range = difference between max and min of x.
last_location_of_maximum(x)	Returns the relative last location of the maximum value of x.
last_location_of_minimum(x)	Returns the last location of the minimal value of x.
length(x)	Returns the length of x
linear_trend(x, param)	Calculate a linear least-squares regression for the values of the time series versus the sequence from 0 to length of the time series minus one.
longest_strike_above_mean(x)	Returns the length of the longest consecutive subsequence in x that is bigger than the mean of x
longest_strike_below_mean(x)	Returns the length of the longest consecutive subsequence in x that is smaller than the mean of x
max_langevin_fixed_point(x, r, m)	Largest fixed point of dynamics :math:argmax_x {h(x)=0}` estimated from polynomial h(x),
maximum(x)	Calculates the highest value of the time series x.
mean(x)	Returns the mean of x
mean_abs_change(x)	Returns the mean over the absolute differences between subsequent time series values which is
mean_change(x)	Returns the mean over the absolute differences between subsequent time series values which is
mean_second_derivate_central(x)	Returns the mean value of a central approximation of the second derivative
median(x)	Returns the median of x
minimum(x)	Calculates the lowest value of the time series x.
number_crossing_m(x, m)	Calculates the number of crossings of x on m.
number_cwt_peaks(x, n)	This feature calculator searches for different peaks in x.
number_peaks(x, n)	Calculates the number of peaks of at least support n in the time series x.
partial_autocorrelation(x, param)	Calculates the value of the partial autocorrelation function at the given lag.
percentage_of_reoccurring_datapoints_to_all_datapoints(x)	Returns the percentage of unique values, that are present in the time series more than once.
percentage_of_reoccurring_values_to_all_values(x)	Returns the ratio of unique values, that are present in the time series more than once.
quantile(x, q)	Calculates the q quantile of x.
range_count(x, min, max)	Count observed values within the interval [min, max).
ratio_beyond_r_sigma(x, r)	Ratio of values that are more than r*std(x) (so r sigma) away from the mean of x.
ratio_value_number_to_time_series_length(x)	Returns a factor which is 1 if all values in the time series occur only once, and below one if this is not the case.
sample_entropy(x)	Calculate and return sample entropy of x.
set_property(key, value)	This method returns a decorator that sets the property key of the function to value
skewness(x)	Returns the sample skewness of x (calculated with the adjusted Fisher-Pearson standardized moment coefficient G1).
spkt_welch_density(x, param)	This feature calculator estimates the cross power spectral density of the time series x at different frequencies.
standard_deviation(x)	Returns the standard deviation of x
sum_of_reoccurring_data_points(x)	Returns the sum of all data points, that are present in the time series more than once.
sum_of_reoccurring_values(x)	Returns the sum of all values, that are present in the time series more than once.
sum_values(x)	Calculates the sum over the time series values
symmetry_looking(x, param)	Boolean variable denoting if the distribution of x looks symmetric.
time_reversal_asymmetry_statistic(x, lag)	This function calculates the value of
value_count(x, value)	Count occurrences of value in time series x.
variance(x)	Returns the variance of x
variance_larger_than_standard_deviation(x)	Boolean variable denoting if the variance of x is greater than its standard deviation.
