## Supplementary File 2 for "Machine learning predicts early-onset acute organ failure in critically ill patients with sickle cell disease"

### Sheet: Sheet1
Physiological Signal	Feature Extraction Method	Feature Importance
MBP	Continuous Wavelet Transform	0.07
MBP	Continuous Wavelet Transform	0.05
HR	Continuous Wavelet Transform	0.04
DBP	Quantile	0.04
HR	Fast Fourier Transform	0.03
RR	Continuous Wavelet Transform	0.03
SBP	Linear Trend	0.03
HR	Quantile	0.03
HR	Energy Ratio	0.03
HR	Quantile	0.03
DBP	Continuous Wavelet Transform	0.03
SBP	Fast Fourier Transform	0.03
RR	Continuous Wavelet Transform	0.03
HR	Continuous Wavelet Transform	0.03
MBP	Continuous Wavelet Transform	0.03
DBP	Linear Trend	0.03
MBP	Continuous Wavelet Transform	0.03
DBP	Linear Trend	0.03
MBP	Continuous Wavelet Transform	0.03
HR	Linear Trend	0.03
DBP	Quantile	0.02
DBP	Mean	0.02
DBP	Continuous Wavelet Transform	0.02
DBP	Continuous Wavelet Transform	0.02
HR	Fast Fourier Transform	0.02
RR	Continuous Wavelet Transform	0.02
RR	Fast Fourier Transform	0.02
RR	Continuous Wavelet Transform	0.02
SBP	Continuous Wavelet Transform	0.02
SBP	Continuous Wavelet Transform	0.02
